# Codon bias coevolves with longevity

**DOI:** 10.64898/2025.12.17.694825

**Authors:** Krisztina Kerekes, Mária Trexler, László Bányai, László Patthy

## Abstract

Somatic mutations drive carcinogenesis and aging, shortening the lifespan of animals. Since the vulnerability of genes strongly depends on their size and the abundance of mutation hotspots, we have tested whether negative selection of hypermutable (e.g., CpG bearing) codons could play a role in the evolution of longevity in mammals. Our studies have shown that the CGA codon was significantly more depleted in long-lived than short-lived mammals, suggesting negative selection of this hypermutable stopogenic codon. Interestingly, our analyses have revealed lifespan-dependent changes in codon usage of most amino acids. In the case of a few amino acids (e.g., Ile) the change in codon usage favored translationally optimal codons in long-lived animals, reducing the chances of mistranslation and the formation of abnormal proteins. In the case of a larger group of amino acids (e.g., Tyr, Phe, Asp, Asn), however, the change in codon usage in long-lived animals favored translationally nonoptimal codons that lack matching isodecoder tRNAs. The most likely explanation for this observation is that slowdown of translation at these codons facilitates co-translational folding, thereby reducing the chances of misfolding and aggregation of misfolded proteins in long-lived animals. Our results suggest that the changes in codon usage may contribute significantly to correct co-translational folding, resulting in a more balanced proteostasis and a lower rate of cellular aging in long-lived animals. Our finding is in harmony with the notion that one of the most important hallmarks of aging is loss of proteostasis, manifested in the accumulation of abnormal, misfolded proteins.
