## Supplementary file 2 for "Codon bias coevolves with longevity"

### Sheet: Supplementary file 2
Supplementary file 2.			Copy number of tRNA genes in metazoa and impact of GC content of coding genomes and lifespan on relative synonymous codon usage (RSCU) of mammalian species
Note: Data for synonymous codons with the highest and lowest numbers of matching isodecoder tRNA genes in metazoa are shown in green and red, respectively
			Copy number of tRNA genes in metazoa							Copy number of tRNA genes in mammals						Copy number of tRNA genes in mammalian species analyzed in this study							Impact of GC content of coding genomes on codon usage (RSCU) of mammalian species									Correlation between changes in codon usage and lifespan in rodent species									Correlation between changes in codon usage and lifespan in mammalian species
Codon	RSCUGC50		Amino acid	Anticodon (tRNA)	Codon (RNA)	Fraction of species lacking the tRNA gene	Mean of tRNA gene copy number	Median of tRNA gene copy number		Anticodon (tRNA)	Codon (RNA)	Fraction of species lacking the tRNA gene	Mean of tRNA gene copy number	Median of tRNA gene copy number		Anticodon (tRNA)	Codon (RNA)	Fraction of species lacking the tRNA gene	Mean of tRNA gene copy number	Median of tRNA gene copy number			Codon	Number of points (species)	Pearson's r	R-Square (COD)		Slope value	Standard error of slope analysis	Adj. R-square of slope analysis		Codon	Number of points (species)	Pearson's r	R-Square (COD)		Slope value	Standard error of slope analysis	Adj. R-square of slope analysis		Codon	Number of points (species)	Pearson's r	R-Square (COD)		Slope value	Standard error of slope analysis	Adj. R-square of slope analysis
Ala
GCA	1.071		Alanine	UGC	GCA	0	13.3184	8		UGC	GCA	0	13.6207	9		UGC	GCA	0	16.303	9			GCA (Ala)	96	-0.954	0.91012		-6.74422	0.21859	0.90917		GCA (Ala)	19	0.40121	0.16097		0.00103	0.000568	0.11161		GCA (Ala)	96	-0.04598	0.00211		-3.79e-05	8.5e-05	-0.0085
GCC	1.401		Alanine	GGC	GCC	0.793722	2.7713	0		GGC	GCC	0.758621	3.34483	0		GGC	GCC	0.727273	5.69697	0			GCC (Ala)	96	0.91647	0.83992		7.5626	0.34053	0.83822		GCC (Ala)	19	0.24469	0.05987		0.000998	0.000959	0.00457		GCC (Ala)	96	0.21869	0.04782		0.000281	0.000129	0.03769
GCG	0.267		Alanine	CGC	GCG	0	7.45291	4		CGC	GCG	0	7.24138	5		CGC	GCG	0	8.63636	5			GCG (Ala)	96	0.92494	0.85551		6.87351	0.29135	0.85398		GCG (Ala)	19	-0.10781	0.01162		-0.000111	0.000249	-0.04652		GCG (Ala)	96	0.22184	0.04922		0.000244	0.000111	0.0391
GCT	1.261		Alanine	AGC	GCU	0	19.4933	14		AGC	GCU	0	20.1034	15		AGC	GCU	0	23.6667	16			GCT (Ala)	96	-0.91871	0.84402		-7.6837	0.34069	0.84236		GCT (Ala)	19	-0.61047	0.37267		-0.00195	0.000614	0.33577		GCT (Ala)	96	-0.37788	0.14279		-0.000486	0.000123	0.13367
Arg
AGA	1.475		Arginine	UCU	AGA	0	10.5112	5		UCU	AGA	0	8.60345	6		UCU	AGA	0	8.06061	6			AGA (Arg)	96	-0.9504	0.90326		-7.4449	0.25129	0.90223		AGA (Arg)	19	-0.58774	0.34544		-0.00225	0.00075	0.30694		AGA (Arg)	96	0.01825	0.000333		1.73e-05	9.78e-05	-0.0103
AGG	1.354		Arginine	CCU	AGG	0	9.96861	5		CCU	AGG	0	9.75862	7		CCU	AGG	0	8.69697	7			AGG (Arg)	96	-0.51347	0.26365		-2.24828	0.38754	0.25582		AGG (Arg)	19	-0.38517	0.14836		-0.0014	0.000816	0.09826		AGG (Arg)	96	-0.13506	0.01824		-0.000198	0.000149	0.0078
CGA	0.734		Arginine	UCG	CGA	0	9.15247	5		UCG	CGA	0	6.84483	5.5		UCG	CGA	0	5.81818	5			CGA (Arg)	96	-0.83389	0.69537		-3.12434	0.21329	0.69213		CGA (Arg)	19	-0.60961	0.37163		-0.00126	0.000396	0.33466		CGA (Arg)	96	-0.40512	0.16413		-0.000326	7.59e-05	0.15523
CGC	0.895		Arginine	GCG	CGC	0.928251	0.192825	0		GCG	CGC	0.827586	0.362069	0		GCG	CGC	0.757576	0.515152	0			CGC (Arg)	96	0.85862	0.73723		7.41789	0.45678	0.73443		CGC (Arg)	19	0.64383	0.41452		0.00369	0.00106	0.38008		CGC (Arg)	96	0.03961	0.00157		6.83e-05	0.000178	-0.00905
CGG	0.992		Arginine	CCG	CGG	0.35426	2.55157	2		CCG	CGG	0	4.05172	3.5		CCG	CGG	0	3.66667	3			CGG (Arg)	96	0.927	0.85933		8.2658	0.34494	0.85783		CGG (Arg)	19	0.61505	0.37829		0.00227	0.000705	0.34172		CGG (Arg)	96	0.36805	0.13546		0.000479	0.000125	0.12627
CGT	0.554		Arginine	ACG	CGU	0	12.009	7		ACG	CGU	0	7.05172	7		ACG	CGU	0	6.78788	6			CGT (Arg)	96	-0.85242	0.72662		-2.92894	0.1853	0.72371		CGT (Arg)	19	-0.60066	0.36079		-0.00122	0.000394	0.32319		CGT (Arg)	96	-0.12578	0.01582		-8.79e-05	7.15e-05	0.00535
Asn
AAC	0.99		Asparagine	GUU	AAC	0	18.6054	13		GUU	AAC	0	15.4828	15		GUU	AAC	0	15.3636	15			AAC (Asn)	96	0.73194	0.53574		3.30864	0.31768	0.5308		AAC (Asn)	19	-0.78667	0.61886		-0.00317	0.000604	0.59644		AAC (Asn)	96	-0.44193	0.1953		-0.00053	0.000111	0.18674
AAT	1.01		Asparagine	AUU	AAU	0.784753	0.64574	0		AUU	AAU	0.603448	0.862069	0		AUU	AAU	0.575758	1.0303	0			AAT (Asn)	96	-0.73194	0.53574		-3.30864	0.31768	0.5308		AAT (Asn)	19	0.78667	0.61886		0.00317	0.000604	0.59644		AAT (Asn)	96	0.44193	0.1953		0.00053	0.000111	0.18674
Asp
GAC	0.978		Aspartic Acid	GUC	GAC	0	20.2466	12		GUC	GAC	0	13.6207	12		GUC	GAC	0	13.3939	12			GAC (Asp)	96	0.8756	0.76667		4.2804	0.24356	0.76419		GAC (Asp)	19	-0.66386	0.44072		-0.00159	0.000433	0.40782		GAC (Asp)	96	-0.51233	0.26248		-0.000471	8.14e-05	0.25463
GAT	1.023		Aspartic Acid	AUC	GAU	0.896861	0.681614	0		AUC	GAU	0.793103	1.98276	0		AUC	GAU	0.848485	3.12121	0			GAT (Asp)	96	-0.8756	0.76667		-4.2804	0.24356	0.76419		GAT (Asp)	19	0.66386	0.44072		0.00159	0.000433	0.40782		GAT (Asp)	96	0.51233	0.26248		0.000471	8.14e-05	0.25463
Cys
TGC	0.953		Cysteine	GCA	UGC	0	17.8475	13		GCA	UGC	0	25.7069	22		GCA	UGC	0	26.4545	22			TGC (Cys)	96	0.94377	0.89069		4.45675	0.16103	0.88953		TGC (Cys)	19	0.52592	0.27659		0.000972	0.000381	0.23404		TGC (Cys)	96	0.13261	0.01759		8.06e-05	6.21e-05	0.00713
TGT	1.047		Cysteine	ACA	UGU	0.789238	0.493274	0		ACA	UGU	0.672414	0.534483	0		ACA	UGU	0.636364	0.515152	0			TGT (Cys)	96	-0.94377	0.89069		-4.45675	0.16103	0.88953		TGT (Cys)	19	-0.52592	0.27659		-0.000972	0.000381	0.23404		TGT (Cys)	96	-0.13261	0.01759		-8.06e-05	6.21e-05	0.00713
Gln
CAA	0.596		Glutamine	UUG	CAA	0	9.77578	6		UUG	CAA	0	6.27586	5		UUG	CAA	0	5.21212	5			CAA (Gln)	96	-0.90056	0.81101		-2.76525	0.13768	0.809		CAA (Gln)	19	0.14466	0.02093		0.000191	0.000317	-0.03667		CAA (Gln)	96	0.21907	0.04799		0.000114	5.23e-05	0.03786
CAG	1.404		Glutamine	CUG	CAG	0	13.4395	8		CUG	CAG	0	11.3276	10.5		CUG	CAG	0	10.8182	10			CAG (Gln)	96	0.90056	0.81101		2.76525	0.13768	0.809		CAG (Gln)	19	-0.14466	0.02093		-0.000191	0.000317	-0.03667		CAG (Gln)	96	-0.21907	0.04799		-0.000114	5.23e-05	0.03786
Glu
GAA	0.922		Glutamic Acid	UUC	GAA	0	16.1704	9		UUC	GAA	0	15.6207	9		UUC	GAA	0	14	9			GAA (Glu)	96	-0.86585	0.74969		-2.89981	0.17282	0.74703		GAA (Glu)	19	0.33718	0.11369		0.000475	0.000321	0.0616		GAA (Glu)	96	0.39756	0.15805		0.000259	6.17e-05	0.14909
GAG	1.078		Glutamic Acid	CUC	GAG	0	16.7758	10		CUC	GAG	0	16.5517	13		CUC	GAG	0	14.0909	12			GAG (Glu)	96	0.86585	0.74969		2.89981	0.17282	0.74703		GAG (Glu)	19	-0.33718	0.11369		-0.000475	0.000321	0.0616		GAG (Glu)	96	-0.39756	0.15805		-0.000259	6.17e-05	0.14909
Gly
GGA	1.14		Glycine	UCC	GGA	0	16.5471	8		UCC	GGA	0	17.6724	9		UCC	GGA	0	16.6364	9			GGA (Gly)	96	-0.95881	0.91932		-5.43655	0.16611	0.91846		GGA (Gly)	19	-0.75398	0.56848		-0.00139	0.000294	0.5431		GGA (Gly)	96	-0.09214	0.00849		-5.78e-05	6.44e-05	-0.00206
GGC	1.169		Glycine	GCC	GGC	0	18.8565	12		GCC	GGC	0	14.6897	13		GCC	GGC	0	13.8485	12			GGC (Gly)	96	0.94655	0.89596		6.82014	0.23971	0.89486		GGC (Gly)	19	0.45761	0.20941		0.000876	0.000413	0.1629		GGC (Gly)	96	-0.07108	0.00505		-6.43e-05	9.31e-05	-0.00553
GGG	0.92		Glycine	CCC	GGG	0.0538117	6.76233	3		CCC	GGG	0	10.9483	5.5		CCC	GGG	0	9.21212	6			GGG (Gly)	96	0.77583	0.60191		3.09287	0.25943	0.59768		GGG (Gly)	19	0.75745	0.57373		0.0016	0.000334	0.54866		GGG (Gly)	96	0.4099	0.16802		0.000401	9.21e-05	0.15917
GGT	0.772		Glycine	ACC	GGU	0.869955	0.807175	0		ACC	GGU	0.741379	2.65517	0		ACC	GGU	0.757576	4.21212	0			GGT (Gly)	96	-0.91374	0.83493		-4.45859	0.20448	0.83317		GGT (Gly)	19	-0.49789	0.2479		-0.000864	0.000365	0.20366		GGT (Gly)	96	-0.33932	0.11514		-0.000262	7.49e-05	0.10572
His
CAC	1.043		Histidine	GUG	CAC	0	12.9013	8		GUG	CAC	0	8.74138	9		GUG	CAC	0	8.60606	8			CAC (His)	96	0.93072	0.86623		5.25817	0.21312	0.86481		CAC (His)	19	-0.09498	0.00902		-0.000149	0.000379	-0.04927		CAC (His)	96	-0.2703	0.07306		-0.000217	7.99e-05	0.0632
CAT	0.957		Histidine	AUG	CAU	0.928251	0.103139	0		AUG	CAU	0.898305	0.137931	0		AUG	CAU	0.848485	0.242424	0			CAT (His)	96	-0.93072	0.86623		-5.25817	0.21312	0.86481		CAT (His)	19	0.09498	0.00902		0.000149	0.000379	-0.04927		CAT (His)	96	0.2703	0.07306		0.000217	7.99e-05	0.0632
Ile
ATA	0.558		Isoleucine	UAU	AUA	0.0044843	7.04933	4		UAU	AUA	0	5.81034	5		UAU	AUA	0	6.24242	5			ATA (Ile)	96	-0.71121	0.50582		-1.65556	0.16878	0.50056		ATA (Ile)	19	0.36248	0.13139		0.000402	0.000251	0.0803		ATA (Ile)	96	0.42434	0.18006		0.00027	5.95e-05	0.17134
ATC	1.283		Isoleucine	GAU	AUC	0.780269	2.41256	0		GAU	AUC	0.689655	0.724138	0		GAU	AUC	0.666667	1.0303	0			ATC (Ile)	96	0.78728	0.61981		5.06117	0.40885	0.61576		ATC (Ile)	19	-0.78846	0.62166		-0.00268	0.000506	0.59941		ATC (Ile)	96	-0.54845	0.3008		-0.000846	0.000133	0.29336
ATT	1.162		Isoleucine	AAU	AUU	0	15.9731	10		AAU	AUU	0	12.5517	11		AAU	AUU	0	13.3636	11			ATT (Ile)	96	-0.78058	0.6093		-3.48002	0.28743	0.60514		ATT (Ile)	19	0.75896	0.57602		0.00229	0.000476	0.55108		ATT (Ile)	96	0.5407	0.29235		0.000586	9.41e-05	0.28482
Leu
CTA	0.535		Leucine	UAG	CUA	0.0134529	6.10762	3		UAG	CUA	0	3.98276	4		UAG	CUA	0	4	4			CTA (Leu)	96	-0.91402	0.83543		-3.96604	0.18156	0.83368		CTA (Leu)	19	-0.60872	0.37053		-0.000977	0.000309	0.33351		CTA (Leu)	96	-0.28056	0.07872		-0.000192	6.78e-05	0.06891
CTC	1.084		Leucine	GAG	CUC	0.946188	0.0717489	0		GAG	CUC	0.982759	0.0172414	0		GAG	CUC	1	0	0			CTC (Leu)	96	0.82048	0.67319		3.42534	0.24616	0.66972		CTC (Leu)	19	-0.73313	0.53749		-0.00191	0.00043	0.51028		CTC (Leu)	96	-0.08476	0.00718		-7.87e-05	9.55e-05	-0.00338
CTG	2.1		Leucine	CAG	CUG	0	10.6323	6		CAG	CUG	0	7.48276	6		CAG	CUG	0	7.33333	7			CTG (Leu)	96	0.89853	0.80736		10.1234	0.51004	0.80531		CTG (Leu)	19	0.54965	0.30212		0.00194	0.000715	0.26107		CTG (Leu)	96	-0.34466	0.11879		-0.000663	0.000186	0.10942
CTT	0.915		Leucine	AAG	CUU	0	9.34529	5		AAG	CUU	0	6.2069	6		AAG	CUU	0	6.42424	5			CTT (Leu)	96	-0.9161	0.83923		-4.69188	0.21181	0.83752		CTT (Leu)	19	-0.18648	0.03478		-0.000237	0.000303	-0.022		CTT (Leu)	96	0.4104	0.16843		0.000328	7.52e-05	0.15958
TTA	0.497		Leucine	UAA	UUA	0	7.42601	4		UAA	UUA	0	3.82759	4		UAA	UUA	0	3.72727	4			TTA (Leu)	96	-0.51849	0.26883		-1.60357	0.27277	0.26105		TTA (Leu)	19	0.62011	0.38454		0.00138	0.000422	0.34833		TTA (Leu)	96	0.54642	0.29857		0.000562	8.89e-05	0.29111
TTG	0.87		Leucine	CAA	UUG	0	9.56502	5		CAA	UUG	0	5.46552	5		CAA	UUG	0	5.36364	5			TTG (Leu)	96	-0.91957	0.84561		-3.31497	0.1461	0.84397		TTG (Leu)	19	-0.32769	0.10738		-0.000478	0.000334	0.05487		TTG (Leu)	96	-0.02247	0.000505		-1.24e-05	5.68e-05	-0.01013
Lys
AAA	0.907		Lysine	UUU	AAA	0	17.9821	11		UUU	AAA	0	16.9828	15		UUU	AAA	0	15.0909	14			AAA (Lys)	96	-0.52845	0.27926		-1.76948	0.2932	0.27159		AAA (Lys)	19	0.736	0.5417		0.00201	0.000447	0.51474		AAA (Lys)	96	0.54119	0.29288		0.000599	9.6e-05	0.28536
AAG	1.093		Lysine	CUU	AAG	0	24.2242	13		CUU	AAG	0	34.9828	18		CUU	AAG	0	33.5152	18			AAG (Lys)	96	0.52845	0.27926		1.76948	0.2932	0.27159		AAG (Lys)	19	-0.736	0.5417		-0.00201	0.000447	0.51474		AAG (Lys)	96	-0.54119	0.29288		-0.000599	9.6e-05	0.28536
ATG	1		Methionine	CAU	AUG	0	24.0404	16		CAU	AUG	0	18.5517	18		CAU	AUG	0	18.7273	18			ATG (Met)	96	--	--		-3.55e-14	1.63e-14	--		ATG (Met)	19	--	--		0	0	--		ATG (Met)	96	--	--		0	0	--
Phe
TTC	1.003		Phenylalanine	GAA	UUC	0.0044843	16.2197	9		GAA	UUC	0	10.8103	10		GAA	UUC	0	10.9091	10			TTC (Phe)	96	0.81591	0.66571		3.28371	0.24	0.66216		TTC (Phe)	19	-0.75301	0.56702		-0.00137	0.00029	0.54155		TTC (Phe)	96	-0.59939	0.35927		-0.000543	7.48e-05	0.35245
TTT	0.997		Phenylalanine	AAA	UUU	0.847534	0.744395	0		AAA	UUU	0.913793	0.172414	0		AAA	UUU	0.882353	0.242424	0			TTT (Phe)	96	-0.81591	0.66571		-3.28371	0.24	0.66216		TTT (Phe)	19	0.75301	0.56702		0.00137	0.00029	0.54155		TTT (Phe)	96	0.59939	0.35927		0.000543	7.48e-05	0.35245
Pro
CCA	1.294		Proline	UGG	CCA	0.0044843	11.2018	6		UGG	CCA	0	6.62069	6		UGG	CCA	0	6.39394	6			CCA (Pro)	96	-0.956	0.91393		-8.18391	0.25904	0.91301		CCA (Pro)	19	-0.04607	0.00212		-7.63e-05	0.000401	-0.05658		CCA (Pro)	96	-0.20129	0.04052		-0.000197	9.88e-05	0.03031
CCC	1.095		Proline	GGG	CCC	0.914798	0.493274	0		GGG	CCC	0.896552	0.155172	0		GGG	CCC	0.878788	0.212121	0			CCC (Pro)	96	0.9011	0.81197		7.76452	0.38538	0.80997		CCC (Pro)	19	0.49318	0.24323		0.00216	0.000923	0.19871		CCC (Pro)	96	0.20866	0.04354		0.000303	0.000147	0.03336
CCG	0.269		Proline	CGG	CCG	0	5.79372	3		CGG	CCG	0	3.46552	3		CGG	CCG	0	3.36364	3			CCG (Pro)	96	0.94104	0.88557		8.09578	0.30017	0.88435		CCG (Pro)	19	-0.44358	0.19676		-0.000867	0.000425	0.14951		CCG (Pro)	96	0.32825	0.10775		0.000372	0.00011	0.09826
CCT	1.342		Proline	AGG	CCU	0	12.417	8		AGG	CCU	0	9.53448	8		AGG	CCU	0	10.1212	8			CCT (Pro)	96	-0.92611	0.85767		-7.69727	0.32341	0.85616		CCT (Pro)	19	-0.38851	0.15094		-0.00105	0.000606	0.10099		CCT (Pro)	96	-0.41392	0.17133		-0.000505	0.000115	0.16252
Ser
AGC	1.281		Serine	GCU	AGC	0	13.4978	7		GCU	AGC	0	9.56897	9		GCU	AGC	0	9.45455	8			AGC (Ser)	96	0.94996	0.90243		5.75732	0.19526	0.90139		AGC (Ser)	19	0.067	0.00449		0.000156	0.000563	-0.05407		AGC (Ser)	96	-0.06386	0.00408		-4.71e-05	7.58e-05	-0.00652
AGT	1.021		Serine	ACU	AGU	0.860987	0.327354	0		ACU	AGU	0.793103	0.431034	0		ACU	AGU	0.818182	0.545455	0			AGT (Ser)	96	-0.94123	0.88591		-4.12703	0.15276	0.88469		AGT (Ser)	19	0.55319	0.30602		0.000899	0.000328	0.26519		AGT (Ser)	96	-0.01663	0.000277		-9.59e-06	5.94e-05	-0.01036
TCA	1.019		Serine	UGA	UCA	0	8.35426	4		UGA	UCA	0	4.05172	4		UGA	UCA	0	3.90909	4			TCA (Ser)	96	-0.91699	0.84086		-5.28157	0.23699	0.83917		TCA (Ser)	19	0.71237	0.50746		0.0013	0.000312	0.47849		TCA (Ser)	96	0.52027	0.27068		0.000465	7.88e-05	0.26292
TCC	1.187		Serine	GGA	UCC	0.834081	2.39462	0		GGA	UCC	0.896552	0.37931	0		GGA	UCC	0.848485	0.575758	0			TCC (Ser)	96	0.86603	0.75		4.54502	0.27065	0.74734		TCC (Ser)	19	-0.07762	0.00603		-0.000172	0.000536	-0.05244		TCC (Ser)	96	-0.30851	0.09518		-0.000315	0.0001	0.08555
TCG	0.206		Serine	CGA	UCG	0.0134529	6.5157	3		CGA	UCG	0	3.72414	4		CGA	UCG	0	3.60606	4			TCG (Ser)	96	0.93442	0.87314		5.22645	0.20548	0.87179		TCG (Ser)	19	-0.57243	0.32767		-0.000804	0.000279	0.28813		TCG (Ser)	96	0.20166	0.04067		0.000156	7.83e-05	0.03046
TCT	1.286		Serine	AGA	UCU	0	17.1704	8		AGA	UCU	0	11.5862	9		AGA	UCU	0	13.2121	9			TCT (Ser)	96	-0.95673	0.91533		-6.13331	0.1924	0.91443		TCT (Ser)	19	-0.63086	0.39799		-0.000873	0.00026	0.36258		TCT (Ser)	96	-0.28649	0.08208		-0.000208	7.17e-05	0.07231
Thr
ACA	1.315		Threonine	UGU	ACA	0	13.9103	6		UGU	ACA	0	6.94828	6		UGU	ACA	0	7.0303	6			ACA (Thr)	96	-0.92761	0.86046		-7.18994	0.29864	0.85898		ACA (Thr)	19	0.07842	0.00615		0.000239	0.000738	-0.05231		ACA (Thr)	96	-0.2598	0.0675		-0.000293	0.000112	0.05758
ACC	1.27		Threonine	GGU	ACC	0.811659	3.35426	0		GGU	ACC	0.844828	1.56897	0		GGU	ACC	0.787879	2.69697	0			ACC (Thr)	96	0.90811	0.82467		5.11405	0.24322	0.8228		ACC (Thr)	19	0.01863	0.000347		5.3e-05	0.00069	-0.05846		ACC (Thr)	96	-0.05275	0.00278		-4.84e-05	9.45e-05	-0.00783
ACG	0.268		Threonine	CGU	ACG	0.00896861	7.92377	4		CGU	ACG	0	4.55172	4		CGU	ACG	0	4.63636	4			ACG (Thr)	96	0.92483	0.85532		7.80654	0.33116	0.85378		ACG (Thr)	19	-0.65485	0.42883		-0.00172	0.000482	0.39523		ACG (Thr)	96	0.23324	0.0544		0.000291	0.000125	0.04434
ACT	1.149		Threonine	AGU	ACU	0	16.9238	9		AGU	ACU	0	12.069	10		AGU	ACU	0	13.5152	9			ACT (Thr)	96	-0.94893	0.90046		-5.78548	0.1984	0.8994		ACT (Thr)	19	0.67712	0.45849		0.00144	0.000379	0.42663		ACT (Thr)	96	0.11579	0.01341		8.67e-05	7.67e-05	0.00291
Trp
TGG	1		Tryptophan	CCA	UGG	0	11.8251	7		CCA	UGG	0	10.1552	8		CCA	UGG	0	9.06061	7			TGG (Trp)	96	--	--		-3.55e-14	1.63e-14	--		TGG (Trp)	19	--	--		0	0	--		TGG (Trp)	96	--	--		0	0	--
Tyr																																		0
TAC	1.009		Tyrosine	GUA	UAC	0	17.2287	11		GUA	UAC	0	11.2069	11		GUA	UAC	0	10.8485	11			TAC (Tyr)	96	0.86683	0.7514		4.41345	0.26184	0.74875		TAC (Tyr)	19	-0.74459	0.55442		-0.00144	0.000312	0.52821		TAC (Tyr)	96	-0.4747	0.22534		-0.000469	8.97e-05	0.2171
TAT	0.991		Tyrosine	AUA	UAU	0.90583	0.219731	0		AUA	UAU	0.862069	0.137931	0		AUA	UAU	0.818182	0.181818	0			TAT (Tyr)	96	-0.86683	0.7514		-4.41345	0.26184	0.74875		TAT (Tyr)	19	0.74459	0.55442		0.00144	0.000312	0.52821		TAT (Tyr)	96	0.4747	0.22534		0.000469	8.97e-05	0.2171
Val
GTA	0.568		Valine	UAC	GUA	0	8.53812	4		UAC	GUA	0	7.27586	5.5		UAC	GUA	0	7.60606	5			GTA (Val)	96	-0.91058	0.82916		-3.64203	0.17051	0.82734		GTA (Val)	19	0.28933	0.08371		0.000293	0.000235	0.02981		GTA (Val)	96	0.21193	0.04492		0.000136	6.49e-05	0.03476
GTC	0.911		Valine	GAC	GUC	0.695067	1.13964	0		GAC	GUC	0.741379	0.775862	0		GAC	GUC	0.727273	1.09091	0			GTC (Val)	96	0.68348	0.46714		2.24797	0.24763	0.46147		GTC (Val)	19	-0.77229	0.59642		-0.0024	0.000479	0.57268		GTC (Val)	96	-0.27961	0.07818		-0.000261	9.25e-05	0.06837
GTG	1.715		Valine	CAC	GUG	0	10.7623	7		CAC	GUG	0	11.8103	10		CAC	GUG	0	13.5152	10			GTG (Val)	96	0.84086	0.70705		4.80463	0.31898	0.70394		GTG (Val)	19	0.54069	0.29234		0.00158	0.000595	0.25072		GTG (Val)	96	-0.36818	0.13556		-0.000443	0.000115	0.12636
GTT	0.801		Valine	AAC	GUU	0	14.2422	8		AAC	GUU	0	11.0862	8		AAC	GUU	0	12.9394	8			GTT (Val)	96	-0.83609	0.69904		-3.24794	0.21981	0.69584		GTT (Val)	19	0.09392	0.00882		8.84e-05	0.000227	-0.04948		GTT (Val)	96	0.60854	0.37032		0.000505	6.79e-05	0.36362
Stop
TAA	0.90607		-	-	-	-	-	-	-	-	-	-	-	-	-	-	-	-	-	-			TAA (Stop)	96	-0.743458	0.55273		-2.81302	0.24238	0.548627		TAA (Stop)	19	-0.171185	0.0293043		-0.000369618	0.000515946	-0.0277955		TAA (Stop)	96	0.433336	0.18778		0.000453043	9.71822e-05	0.17914
TAG	0.67716		-	-	-	-	-	-	-	-	-	-	-	-	-	-	-	-	-	-			TAG (Stop)	96	0.335615	0.112637		0.54868	0.14751	0.104496		TAG (Stop)	19	-0.110343	0.0121755		-0.000134671	0.000294202	-0.0459318		TAG (Stop)	96	-0.427957	0.183147		-0.000271747	5.91934e-05	0.174457
TGA	1.41622		-	-	-	-	-	-	-	-	-	-	-	-	-	-	-	-	-	-			TGA (Stop)	96	0.798169	0.637074		2.2736	0.16437	0.633745		TGA (Stop)	19	0.279272	0.0779931		0.00052054	0.000434079	0.0237574		TGA (Stop)	96	-0.25422	0.06463		-0.000177779	6.97581e-05	0.0546782
